# Glycan Reachability Analysis: A Bottleneck-Aware Framework for Inferring Tissue-Specific Glycan Biosynthetic Potential from Transcriptomics

**DOI:** 10.64898/2026.03.24.714093

**Authors:** Yusuke Matsui

## Abstract

Glycan biosynthesis requires the coordinated expression of glycosyltransferases, modifying enzymes, and nucleotide-sugar synthesis and transport machinery. Existing computational tools predict glycan structures from gene expression using binary thresholds, losing quantitative information about relative biosynthetic capacity across tissues. Here we present glycan biosynthetic reachability analysis, which integrates expression-based Z-scores across curated pathway steps using AND/OR logic and minimum aggregation to produce continuous, tissue-comparable scores and an explicit expression-limiting step. Applied to 17,382 GTEx v8 RNA-seq samples across 54 human tissue types, reachability resolved quantitative differences hidden by presence/absence calls; for example, pancreas was 96% binary-positive for the sLeX pathway but had low median reachability (*Z* = −1.86). Bottleneck stability was evaluated across all 19 multi-step metrics. In independent HEK293 knockout glycomics, the minimum score contained information beyond a within-knockout permutation null but did not outperform naive mean aggregation or binary topology. Nested leave-one-knockout-out selection favored a relaxed low quantile (*q* = 0.2) rather than validating the strict minimum. Within-GTEx associations between reachability and signaling-response transcripts are reported only as transcriptomic coherence because predictors and readouts share the same RNA-seq source. The mouse tissue-glycome comparison remained null. Reachability is therefore a hypothesis-generating rank of transcriptomic potential, not a measure of enzymatic activity or glycan abundance.

**Author Summary:** Sugars attached to the surface of every human cell — collectively called glycans — control many biological processes from immune recognition to cancer signaling. Understanding which glycans each tissue can produce requires knowing which sugar-building enzymes are expressed. Current computational approaches often check whether each enzyme is detectable, ignoring quantitative differences in expression. We developed glycan reachability analysis, a method that treats glycan assembly like a production line whose transcriptomic score is set by the weakest expressed step. Using gene expression data from 54 human tissue types, we show that this bottleneck-aware score reveals differences invisible to binary methods; for example, pancreas has all sialyl Lewis X enzymes detectable but at uniformly low transcript levels. In an independent HEK293 knockout-glycomics benchmark, the minimum score contained non-random information but did not outperform naive mean aggregation or binary topology. Associations between reachability and signaling-response transcripts are interpreted only as same-transcriptome coherence and do not establish glycan-mediated signaling. Bottleneck identities were reproducible for most tissue–metric combinations but unstable in some cases, including bulk-brain GM3. Because the mouse tissue-glycome comparison remained null, reachability is presented as a hypothesis-generating rank of transcriptomic potential rather than a substitute for glycomics.
