## Supplementary File S1: Pathway definitions for "Glycan Reachability Analysis: A Bottleneck-Aware Framework for Inferring Tissue-Specific Glycan Biosynthetic Potential from Transcriptomics"

### Sheet: Metrics
Metric	Pathway_family	Description	Required_donors
sLeX_reachability	sLeX	Sialyl Lewis X biosynthesis	UDP_Gal, CMP_Sia, GDP_Fuc
GM3_reach	gangliosides	Ganglioside biosynthesis (GM3, GM2, GM1, GD3)	UDP_Gal, CMP_Sia, UDP_GalNAc
GM2_reach	gangliosides	Ganglioside biosynthesis (GM3, GM2, GM1, GD3)	UDP_Gal, CMP_Sia, UDP_GalNAc
GM1_reach	gangliosides	Ganglioside biosynthesis (GM3, GM2, GM1, GD3)	UDP_Gal, CMP_Sia, UDP_GalNAc
GD3_reach	gangliosides	Ganglioside biosynthesis (GM3, GM2, GM1, GD3)	UDP_Gal, CMP_Sia, UDP_GalNAc
HS_poly	heparan_sulfate	Heparan sulfate biosynthesis with configurable sulfation	PAPS
PAPS	heparan_sulfate	Heparan sulfate biosynthesis with configurable sulfation	PAPS
HS_N	heparan_sulfate	Heparan sulfate biosynthesis with configurable sulfation	PAPS
HS_2O	heparan_sulfate	Heparan sulfate biosynthesis with configurable sulfation	PAPS
HS_6O	heparan_sulfate	Heparan sulfate biosynthesis with configurable sulfation	PAPS
HS_3O	heparan_sulfate	Heparan sulfate biosynthesis with configurable sulfation	PAPS
reach_FGF_like	heparan_sulfate	Heparan sulfate biosynthesis with configurable sulfation	PAPS
reach_WNT_like	heparan_sulfate	Heparan sulfate biosynthesis with configurable sulfation	PAPS
reach_SHH_like	heparan_sulfate	Heparan sulfate biosynthesis with configurable sulfation	PAPS
Ng_complex	N_glycan_processing	N-glycan processing from high-mannose to complex/hybrid forms
Ng_branch	N_glycan_processing	N-glycan processing from high-mannose to complex/hybrid forms
Ng_bisect	N_glycan_processing	N-glycan processing from high-mannose to complex/hybrid forms
Ng_coreFuc	N_glycan_processing	N-glycan processing from high-mannose to complex/hybrid forms
Ng_sia	N_glycan_processing	N-glycan processing from high-mannose to complex/hybrid forms
OGN_Tn	O_GalNAc	O-GalNAc (mucin-type) glycosylation
OGN_Core1	O_GalNAc	O-GalNAc (mucin-type) glycosylation
OGN_Core2	O_GalNAc	O-GalNAc (mucin-type) glycosylation
OGN_sia	O_GalNAc	O-GalNAc (mucin-type) glycosylation

### Sheet: Pathway_steps
Pathway_family	Step_name	Gene(s)	Logic	Function	Rationale
sLeX	LacNAc_formation	B4GALT1, B4GALT2, B4GALT3, B4GALT4, B4GALT5, B4GALT6	OR		B4GALT1-6 are isozymes with overlapping but distinct substrate specificities for LacNAc synthesis
sLeX	alpha2_3_sialylation	ST3GAL3, ST3GAL4, ST3GAL6	OR		ST3GAL3/4/6 can all add alpha2-3 sialic acid to type 2 LacNAc
sLeX	alpha1_3_4_fucosylation	FUT3, FUT5, FUT6	OR		FUT3/5/6 catalyze alpha1-3/4 fucosylation to complete sLeX; FUT5 may be a pseudogene in some populations
gangliosides	LacCer	UGCG, B4GALT5, B4GALT6	AND(UGCG, OR=mean(B4GALT5,B4GALT6))	GlcCer synthase; LacCer synthase	UGCG is required; B4GALT5/6 are alternative LacCer synthases
gangliosides	GM3	ST3GAL5	AND (LacCer + ST3GAL5 + CMP_Sia + UDP_Gal)	GM3 synthase (SAT-I)
gangliosides	GM1	B4GALNT1, B3GALT4	AND (GM3 + B4GALNT1 + B3GALT4 + donors)	GM2/GD2 synthase; GM1/GD1b synthase
gangliosides	GD3	ST8SIA1	AND (GM3 + ST8SIA1 + CMP_Sia)	GD3 synthase (SAT-II)
heparan_sulfate	chain_polymerization	EXT1, EXT2	AND complex		EXT1 and EXT2 are treated as required heteromeric-complex subunits
heparan_sulfate	N_sulfation	NDST1, NDST2, NDST3, NDST4	OR
heparan_sulfate	2O_sulfation	HS2ST1	single_gene
heparan_sulfate	6O_sulfation	HS6ST1, HS6ST2, HS6ST3	OR
heparan_sulfate	3O_sulfation	HS3ST1, HS3ST2, HS3ST3A1, HS3ST3B1, HS3ST4, HS3ST5, HS3ST6	OR		HS3STs have distinct substrate specificities; treating as OR is a simplification
heparan_sulfate	ligand_FGF_like		AND(N_sulfation, 2O_sulfation)	Ligand-binding profile: FGF_like	Rapraeger et al. 1991
heparan_sulfate	ligand_WNT_like		AND(N_sulfation, 6O_sulfation)	Ligand-binding profile: WNT_like	Ai et al. 2003
heparan_sulfate	ligand_SHH_like		AND(N_sulfation, 6O_sulfation, 3O_sulfation)	Ligand-binding profile: SHH_like	SHH-like profile additionally requires 3-O sulfation
N_glycan_processing	ALG_precursor	DPAGT1, ALG13, ALG14, ALG1, ALG2, ALG11, ALG3, ALG9, ALG12, ALG6, ALG8, ALG10, ALG5	AND across sequential steps; ALG13+ALG14 complex		Lipid-linked oligosaccharide assembly requires the sequential ALG steps
N_glycan_processing	OST_transfer	STT3A, STT3B, RPN1, RPN2, DAD1, DDOST, OSTC, TUSC3, MAGT1	AND(structural subunits, OR=mean catalytic, OR=mean oxidoreductase)		STT3A/B and TUSC3/MAGT1 are alternatives; RPN1, RPN2, DAD1, DDOST, and OSTC are required
N_glycan_processing	mannosidase_I	MAN1A1, MAN1A2, MAN1B1, MAN1C1	OR
N_glycan_processing	GnT_I	MGAT1	single_gene
N_glycan_processing	mannosidase_II	MAN2A1, MAN2A2	OR
N_glycan_processing	GnT_II	MGAT2	single_gene
N_glycan_processing	branching	MGAT4A, MGAT4B, MGAT5	OR
N_glycan_processing	core_fucosylation	FUT8	single_gene
N_glycan_processing	bisecting_GlcNAc	MGAT3	single_gene
N_glycan_processing	sialylation	ST6GAL1, ST6GAL2	OR
O_GalNAc	Tn_initiation	GALNT1, GALNT2, GALNT3, GALNT4, GALNT5, GALNT6, GALNT7, GALNT8, GALNT9, GALNT10, GALNT11, GALNT12, GALNT13, GALNT14, GALNT15, GALNT16, GALNT17, GALNT18, GALNT19, GALNT20	OR		All 20 ppGalNAcTs can initiate O-GalNAc glycosylation with overlapping but distinct peptide substrate specificities
O_GalNAc	Core1	C1GALT1	single_gene
O_GalNAc	Core2	GCNT1	single_gene
O_GalNAc	sialylation	ST3GAL1, ST3GAL2	OR

### Sheet: Donor_substrates
Donor	Description	Logic	Sub_pathway	Gene	Function	Step
CMP_Sia	CMP-sialic acid synthesis and Golgi transport	AND		GNE	UDP-GlcNAc 2-epimerase / ManNAc kinase	synthesis_1
CMP_Sia	CMP-sialic acid synthesis and Golgi transport	AND		NANS	Neu5Ac-9-P synthase	synthesis_2
CMP_Sia	CMP-sialic acid synthesis and Golgi transport	AND		NANP	Neu5Ac-9-P phosphatase	synthesis_3
CMP_Sia	CMP-sialic acid synthesis and Golgi transport	AND		CMAS	CMP-Neu5Ac synthetase	activation
CMP_Sia	CMP-sialic acid synthesis and Golgi transport	AND		SLC35A1	CMP-sialic acid Golgi transporter	transport
GDP_Fuc	GDP-fucose via de novo or salvage pathway	OR_alternative (max of de_novo, salvage)	de_novo	GMDS	GDP-mannose 4,6-dehydratase
GDP_Fuc	GDP-fucose via de novo or salvage pathway	OR_alternative (max of de_novo, salvage)	de_novo	TSTA3	GDP-4-keto-6-deoxy-D-mannose 3,5-epimerase-4-reductase (FX)
GDP_Fuc	GDP-fucose via de novo or salvage pathway	OR_alternative (max of de_novo, salvage)	de_novo	SLC35C1	GDP-fucose Golgi transporter
GDP_Fuc	GDP-fucose via de novo or salvage pathway	OR_alternative (max of de_novo, salvage)	salvage	FUK	Fucokinase
GDP_Fuc	GDP-fucose via de novo or salvage pathway	OR_alternative (max of de_novo, salvage)	salvage	FPGT	Fucose-1-P guanylyltransferase
GDP_Fuc	GDP-fucose via de novo or salvage pathway	OR_alternative (max of de_novo, salvage)	salvage	SLC35C1	GDP-fucose Golgi transporter
UDP_Gal	UDP-galactose synthesis and Golgi transport	AND		UGP2	UDP-glucose pyrophosphorylase
UDP_Gal	UDP-galactose synthesis and Golgi transport	AND		GALE	UDP-galactose-4-epimerase
UDP_Gal	UDP-galactose synthesis and Golgi transport	AND		SLC35A2	UDP-galactose Golgi transporter
UDP_GalNAc	UDP-GalNAc supply and transport	AND		UAP1	UDP-GalNAc pyrophosphorylase
UDP_GalNAc	UDP-GalNAc supply and transport	AND		SLC35D1, SLC35A2	UDP-GalNAc Golgi transport
PAPS	3'-phosphoadenosine-5'-phosphosulfate synthesis and transport	AND		PAPSS1, PAPSS2	PAPS synthase
PAPS	3'-phosphoadenosine-5'-phosphosulfate synthesis and transport	AND		SLC35B2, SLC35B3	PAPS Golgi transporter

### Sheet: Logic_rules
Rule	Definition
AND	min aggregation — all sequential steps or required components must be present
OR	arithmetic mean aggregation across explicitly redundant isozymes within one reaction step
OR_alternative	max aggregation — alternative sub-pathways (e.g., de novo vs salvage)
COMPLEX	AND=min across required subunits; OR=mean within explicitly redundant catalytic isozyme groups
